# Extracting Biological Insights from the Project Achilles Genome-Scale CRISPR Screens in Cancer Cell Lines

**DOI:** 10.1101/720243

**Authors:** Joshua M. Dempster, Jordan Rossen, Mariya Kazachkova, Joshua Pan, Guillaume Kugener, David E. Root, Aviad Tsherniak

**Affiliations:** Broad Institute of MIT and Harvard, 415 Main Street, Cambridge, MA 02142, USA

## Abstract

One of the main goals of the Cancer Dependency Map project is to systematically identify cancer vulnerabilities across cancer types to accelerate therapeutic discovery. Project Achilles serves this goal through the *in vitro* study of genetic dependencies in cancer cell lines using CRISPR/Cas9 (and, previously, RNAi) loss-of-function screens. The project is committed to the public release of its experimental results quarterly on the DepMap Portal (https://depmap.org), on a pre-publication basis. As the experiment has evolved, data processing procedures have changed. Here we present the current and projected Achilles processing pipeline, including recent improvements and the analyses that led us to adopt them, spanning data releases from early 2018 to the first quarter of 2020. Notable changes include quality control metrics, calculation of probabilities of dependency, and correction for screen quality and other biases. Developing and improving methods for extracting biologically-meaningful scores from Achilles experiments is an ongoing process, and we will continue to evaluate and revise data processing procedures to produce the best results.
