## Supplementary Table 1 for "Extracting Biological Insights from the Project Achilles Genome-Scale CRISPR Screens in Cancer Cell Lines"

DepMap_ID	cas9_Confounder	DMEM_media_Confounder	RPMI_media_Confounder	EMEM_media_Confounder	IMDM_media_Confounder	McCoy_media_Confounder	FBS_media_Confounder	suspension_culture_Confounder	mixed_culture_Confounder	semi-adherent_culture_Confounder	adherent_culture_Confounder	NNMD_Confounder	ReplicateCorrelation_Confounder	pDNA_batch_0.0_Confounder	pDNA_batch_1.0_Confounder	pDNA_batch_2.0_Confounder	pDNA_batch_3.0_Confounder
ACH-000004	1.498181736	0	1	0	0	0	1	1	0	0	0	0.623257411	-0.458551231	0	0	0	1
ACH-000005	-0.759913157	0	1	0	0	0	1	0	0	1	0	1.211042923	0	0	0	0	0
ACH-000007	1.808504719	0	1	0	0	0	1	0	0	0	1	1.156415806	-1.489398145	0	0	1	0
ACH-000009	-1.261712022	0	0	0	0	0	0	0	0	0	1	-0.380260827	0.365473297	0	1	0	0
ACH-000011	-0.918375957	1	0	0	0	0	0	0	0	0	1	0.491884577	0	0	0	0	1
ACH-000012	-0.806131474	0	1	0	0	0	1	0	0	0	0	-0.813563608	-0.177518805	0	1	0	0
ACH-000013	-1.116454456	0	1	0	0	0	1	0	0	0	1	-1.270485193	0.918294241	0	0	0	1
ACH-000014	-0.647668674	1	0	0	0	0	1	0	0	0	1	0.101538668	0.345211768	0	0	0	1
ACH-000015	1.841517802	1	0	0	0	0	1	0	0	0	1	-0.428390014	0.753139008	0	0	1	0
ACH-000017	0.144645324	0	0	0	0	1	1	0	0	1	0	0.314023569	0.454903758	0	0	0	1
ACH-000018	0.653046805	0	0	0	0	1	0	0	0	0	1	0.773564407	-1.341204259	0	0	0	1
ACH-000019	0.666252039	0	0	1	0	0	1	0	0	0	1	1.220365063	-0.350166837	0	0	0	1
ACH-000021	-0.71369484	0	1	0	0	0	1	0	0	0	1	-0.021863282	0.709795419	1	0	0	0
ACH-000022	-1.228698939	1	0	0	0	0	1	0	0	0	1	-1.231699019	0.812612089	0	0	0	1
ACH-000025	-1.169275389	1	0	0	0	0	1	0	0	1	0	-0.384633744	0.228571639	0	0	0	1
ACH-000028	0.362531673	1	0	0	0	0	1	0	0	0	1	0.420375164	-0.572388563	0	0	1	0
ACH-000030	-1.090043989	0	1	0	0	0	1	0	0	0	1	-1.590825934	0.832542337	0	1	0	0
ACH-000035	-1.083441373	0	1	0	0	0	1	0	0	0	1	0.626609199	0.224156048	0	0	0	1
ACH-000036	-0.469398025	1	0	0	0	0	1	0	0	0	1	0.166017401	0.435377628	0	0	0	1
ACH-000037	-0.086446259	0	1	0	0	0	1	0	0	0	1	-0.190155077	0.242877512	0	0	0	1
ACH-000039	0.646444189	0	0	1	0	0	1	0	0	0	1	1.173617827	-1.346580038	0	1	0	0
ACH-000040	0.395544756	1	0	0	0	0	1	0	0	0	1	-0.102579648	0.209256535	0	0	0	1
ACH-000041	-0.87215764	0	1	0	0	0	1	0	0	1	0	0.849452741	0.298804058	0	0	0	1
ACH-000042	-0.91177334	0	1	0	0	0	1	0	0	0	1	0.422192799	0.585415261	1	0	0	0
ACH-000045	-0.918375957	0	0	0	1	0	1	1	0	0	0	0.604940308	0.188335668	0	0	1	0
ACH-000047	-0.957991656	0	0	0	0	0	1	0	0	0	1	-1.072969368	0.223483425	0	0	0	1
ACH-000052	0.520994472	1	0	0	0	0	1	0	0	0	1	0.852335488	-1.61761703	0	0	0	1
ACH-000053	1.29350062	0	1	0	0	0	1	1	0	0	0	-1.418162775	0.679356294	0	1	0	0
ACH-000054	-0.71369484	0	0	1	0	0	1	0	0	0	1	-0.417848276	0.274532264	0	0	0	1
ACH-000055	0.382339523	0	0	0	0	0	0	0	0	1	0	0.140306079	-1.815130867	0	0	1	0
ACH-000060	-1.195685856	0	1	0	0	0	1	0	0	0	1	0.341436096	0.247458429	0	0	0	1
ACH-000067	0.950164554	1	0	0	0	0	1	0	0	0	1	0.140946959	-0.354289607	0	0	0	1
ACH-000070	1.524592203	0	1	0	0	0	1	1	0	0	0	0.435141863	-0.907924095	0	0	0	1
ACH-000075	0.857727921	0	0	1	0	0	1	0	0	0	1	1.388901338	-1.57180721	0	0	0	1
ACH-000078	0.976575021	0	1	0	0	0	1	0	0	1	0	1.128038974	0.040404462	0	1	0	0
ACH-000082	-0.007214859	0	0	0	0	0	0	0	0	0	1	-0.939715856	0.663468497	0	0	0	1
ACH-000085	-1.175878006	0	0	0	0	0	1	0	0	0	1	0.757487727	0	0	0	0	1
ACH-000086	-0.231703825	0	0	0	0	0	0	0	0	0	1	-0.384955759	0.401423835	0	0	0	1
ACH-000087	1.128435204	0	0	0	0	1	1	0	0	1	0	0.697017841	-1.91728732	0	0	0	1
ACH-000092	-0.700489607	0	1	0	0	0	1	0	0	0	1	-0.565111633	0.512852164	0	0	0	1
ACH-000095	-1.354148655	1	0	0	0	0	1	0	0	1	0	0.360346453	0.704497685	0	1	0	0
ACH-000097	-0.264716909	0	1	0	0	0	1	0	0	0	1	-0.485437555	0.738181038	0	0	1	0
ACH-000098	-1.057030906	1	0	0	0	0	1	0	0	0	1	-1.341965134	0.758927782	0	0	0	1
ACH-000099	1.062409037	0	1	0	0	0	1	0	0	0	1	-0.029626416	0.478951023	0	1	0	0
ACH-000108	0.395544756	0	1	0	0	0	1	0	0	0	1	-0.135934684	0.067837563	1	0	0	0
ACH-000113	1.135037821	0	0	0	0	0	1	1	0	0	0	-0.336569663	0.066596782	0	0	0	1
ACH-000116	1.650041919	1	0	0	0	0	1	0	0	0	1	-0.753944251	0.594303714	0	0	0	1
ACH-000118	0.322915973	0	0	0	0	0	1	0	0	0	1	-0.462601267	0.037874417	1	0	0	0
ACH-000120	1.973570135	0	0	1	0	0	1	0	0	0	1	0.428321914	-1.570395169	1	0	0	0
ACH-000123	2.118827701	1	0	0	0	0	1	0	0	0	1	-0.484536491	-0.074605659	0	1	0	0
ACH-000127	-0.85234979	0	1	0	0	0	1	0	0	0	1	-2.011575812	0	0	0	0	1
ACH-000128	0.415352606	1	0	0	0	0	0	0	0	0	1	0.533875534	-0.209310278	0	0	0	1
ACH-000132	-0.575039891	1	0	0	0	0	1	0	0	0	1	-0.788628128	0	0	0	0	1
ACH-000133	0.204068873	1	0	0	0	0	1	0	0	0	1	-0.52860762	0.472404409	0	0	0	1
ACH-000137	1.37273202	0	0	1	0	0	0	0	0	0	1	0.278942419	-0.3205774	0	0	0	1
ACH-000138	0.527597089	1	0	0	0	0	1	0	0	0	1	-0.311753059	0.353324877	1	0	0	0
ACH-000142	-0.509013724	1	0	0	0	0	1	0	0	0	1	0.220389655	0.007624126	0	0	1	0
ACH-000143	-0.020420093	0	1	0	0	0	1	0	0	0	1	0.413205642	-0.255405059	0	0	0	1
ACH-000146	0.626636339	0	1	0	0	0	1	1	0	0	0	-1.830562062	0.719039258	0	1	0	0
ACH-000148	0.276697657	1	0	0	0	0	1	0	0	0	1	-0.763240283	0.317969217	0	0	1	0
ACH-000150	-0.535424191	0	1	0	0	0	1	0	0	0	1	0.430042688	0	0	0	0	1
ACH-000152	0.039003457	1	0	0	0	0	1	0	0	0	1	-0.62065805	0.092025298	0	0	0	1
ACH-000153	0.36913429	0	1	0	0	0	1	0	0	0	1	0.92920317	0	0	0	0	1
ACH-000159	-0.363756158	0	1	0	0	0	1	0	0	0	1	-0.853794446	0.525120828	0	0	0	1
ACH-000160	-0.238306442	1	0	0	0	0	1	0	0	0	1	0.050472829	1.103890891	0	0	0	1
ACH-000163	1.49157912	1	0	0	0	0	0	0	0	0	1	-0.367541483	0.342961639	0	0	0	1
ACH-000167	-0.95138904	0	1	0	0	0	0	0	0	1	0	1.917286972	-0.149285007	0	0	0	1
ACH-000168	-0.469398025	0	1	0	0	0	1	1	0	0	0	1.228371191	-0.287390273	0	0	1	0
ACH-000169	-0.396769241	1	0	0	0	0	1	0	0	0	1	-0.909702968	0.302932614	0	0	0	1
ACH-000178	-1.235301556	1	0	0	0	0	1	0	0	0	1	-0.663856147	0.48935271	0	0	1	0
ACH-000183	-1.307930339	0	1	0	0	0	1	1	0	0	0	-0.639324837	-0.001492716	0	0	0	1
ACH-000188	-1.03062044	1	0	0	0	0	1	0	0	0	0	0.071051371	0.151868716	0	0	0	1
ACH-000189	1.815107335	1	0	0	0	0	0	0	0	0	1	1.536105216	-1.569329109	0	0	0	1
ACH-000190	-0.218498592	0	1	0	0	0	1	0	0	0	1	0.67517035	-1.195290494	0	0	0	1
ACH-000198	0.322915973	0	1	0	0	0	0	1	0	0	0	-1.018940025	0.41588846	0	0	0	1
ACH-000203	1.986775368	0	1	0	0	0	1	0	0	0	1	2.273080727	-4.241784966	0	0	0	1
ACH-000204	-1.327738189	0	0	0	1	0	1	0	0	1	0	1.56061793	-1.581863265	0	0	1	0
ACH-000206	-0.291127375	0	1	0	0	0	1	1	0	0	0	0.734392206	0.112223493	0	0	0	1
ACH-000207	-0.416577091	0	0	1	0	0	1	0	0	0	0	1.21695114	0.057286428	0	0	0	1
ACH-000208	1.768889019	1	0	0	0	0	1	0	0	0	1	1.845080139	-3.178973853	0	0	0	1
ACH-000210	-1.499406221	0	1	0	0	0	1	1	0	0	0	1.893495635	-2.714262121	0	0	0	1
ACH-000211	-1.090043989	0	0	1	0	0	1	0	0	0	1	-1.130165646	0.792862016	0	0	0	1
ACH-000215	0	1	0	0	0	0	1	0	0	0	1	-2.052696373	0.899178194	0	0	0	1
ACH-000221	1.082216887	0	1	0	0	0	1	0	0	0	1	-0.226373558	0.183304723	0	0	0	1
ACH-000222	2.132032934	0	1	0	0	0	1	0	0	0	1	1.315299455	-2.43045609	1	0	0	0
ACH-000223	-0.819336707	0	1	0	0	0	1	0	0	0	1	-1.247222338	0.759224622	0	0	0	1
ACH-000226	1.438758186	0	1	0	0	0	1	1	0	0	0	0.007195852	-1.154913553	0	1	0	0
ACH-000227	1.465168653	0	1	0	0	0	1	0	0	0	1	1.843143771	0.296968739	0	0	1	0
ACH-000228	1.280295387	1	0	0	0	0	1	0	0	0	1	0.195833403	0.671632891	0	0	0	1
ACH-000231	-1.169275389	0	1	0	0	0	1	0	0	0	1	-1.985815551	0.89888659	0	0	0	1
ACH-000232	-0.898568107	1	0	0	0	0	1	0	0	0	1	-0.712822754	1.084111466	0	0	1	0
ACH-000233	-0.409974475	0	1	0	0	0	0	1	0	0	0	-0.076711358	0.545498391	0	0	0	1
ACH-000234	1.29350062	0	0	0	0	1	1	0	0	0	1	0.521250736	0.705171435	0	0	0	1
ACH-000235	-0.528821574	0	1	0	0	0	1	0	0	0	0	-1.918204428	0.681254458	1	0	0	0
ACH-000237	0.778496522	1	0	0	0	0	1	0	0	0	0	-0.64042909	0.548171719	0	0	1	0
ACH-000238	-0.429782325	1	0	0	0	0	1	0	0	0	1	-0.339193521	0.361720524	0	0	0	1
ACH-000242	2.191456484	0	0	0	0	0	0	0	0	0	1	1.989366676	-3.190021175	0	0	0	1
ACH-000243	-0.885362873	0	1	0	0	0	0	0	0	0	1	-0.917114601	0.754137415	1	0	0	0
ACH-000244	1.630234069	0	0	0	0	0	0	0	0	0	1	1.410452507	-0.541089237	0	0	0	1
ACH-000246	-0.522218958	0	1	0	0	0	1	0	0	0	1	-0.994182179	0.75811781	0	0	0	1
ACH-000248	0.745483438	1	0	0	0	0	1	0	0	0	1	0.756104745	-0.387363532	0	0	1	0
ACH-000250	-0.641066057	0	1	0	0	0	1	0	0	0	1	-1.298165423	0.866332969	0	0	0	1
ACH-000251	0.851125305	0	1	0	0	0	1	0	0	0	1	1.362431834	-0.330166712	0	0	1	0
ACH-000252	-0.608052974	0	1	0	0	0	1	0	0	0	1	1.373828483	-3.059092747	0	0	1	0
ACH-000253	-0.548629424	0	1	0	0	0	0	0	1	0	0	-0.130045268	-0.157223585	0	0	0	1
ACH-000255	-0.73350269	0	0	0	0	0	1	0	0	0	0	0.400090303	0.368450557	0	0	0	1
ACH-000256	0.223876723	0	0	1	0	0	1	0	0	0	1	0.589004598	-0.304000872	0	0	1	0
ACH-000257	-0.647668674	0	1	0	0	0	1	0	0	1	0	1.489062676	-0.738257312	0	0	0	1
ACH-000258	2.046198918	0	1	0	0	0	1	1	0	0	0	1.638670318	0.142390543	0	0	0	1
ACH-000259	0.223876723	0	1	0	0	0	1	0	0	0	1	-1.422133363	0.707392631	1	0	0	0
ACH-000260	-0.575039891	1	0	0	0	0	1	0	0	0	1	-1.921984495	0.343744762	0	1	0	0
ACH-000261	-1.255109406	0	0	1	0	0	1	0	0	0	1	-1.30027148	0.771565646	0	0	0	1
ACH-000262	0.910548855	1	0	0	0	0	1	0	0	0	1	0.932432405	-1.147590349	0	0	0	1
ACH-000263	1.346321553	0	1	0	0	0	1	1	0	0	0	1.606720223	-1.181928193	0	0	0	1
ACH-000264	-1.109851839	0	0	1	0	0	1	0	0	0	1	-1.573221862	0.842211539	0	0	0	1
ACH-000265	-0.87215764	1	0	0	0	0	1	0	0	0	1	-0.114328526	-0.014481678	1	0	0	0
ACH-000266	-0.707092224	0	1	0	0	0	1	0	0	0	1	-1.59369048	1.02092838	1	0	0	0
ACH-000272	-1.136262306	0	1	0	0	0	1	0	0	0	1	-0.439480929	0.789094283	0	0	0	1
ACH-000274	-1.241904172	1	0	0	0	0	1	0	0	0	1	0.312600786	1.136317276	0	0	0	1
ACH-000277	1.570810519	0	1	0	0	0	0	0	0	0	1	0.688706472	0.358853146	0	0	0	1
ACH-000278	-0.555232041	1	0	0	0	0	1	0	0	0	1	0.337344715	0.302079245	0	0	1	0
ACH-000279	-0.608052974	0	1	0	0	0	1	0	0	0	1	-1.302613485	0.779469814	0	0	0	1
ACH-000280	1.385937253	0	1	0	0	0	1	0	0	0	1	0.893649687	0.472665673	0	0	1	0
ACH-000281	-0.654271291	0	1	0	0	0	1	0	0	0	1	1.128714497	0.076733705	1	0	0	0
ACH-000288	-0.152472426	0	1	0	0	0	1	0	0	0	1	-0.817310582	0.880775802	0	0	1	0
ACH-000291	-0.825939323	0	0	0	0	0	1	0	0	0	1	-0.900824987	0.030288164	0	0	0	1
ACH-000293	1.260487537	1	0	0	0	0	1	0	0	0	1	0.556762705	0.299669954	0	0	0	1
ACH-000294	0	0	1	0	0	0	1	1	0	0	0	0.085246336	0.676998198	0	1	0	0
ACH-000295	1.121832587	0	1	0	0	0	0	1	0	0	0	1.357583859	-1.603642886	0	0	0	1
ACH-000296	-0.264716909	1	0	0	0	0	1	0	0	0	1	0.488762695	-1.97929997	0	1	0	0
ACH-000302	-0.77311839	0	1	0	0	0	1	0	0	0	1	-1.228901272	0.868525679	0	0	0	1
ACH-000304	1.768889019	0	0	1	0	0	1	0	0	0	1	1.195034011	-0.604285079	0	0	0	1
ACH-000307	-0.489205874	0	1	0	0	0	1	0	0	0	1	-1.233061971	0.5755781	0	0	0	1
ACH-000308	0.217274107	0	1	0	0	0	1	0	0	0	1	-1.229330928	0.846978597	0	0	1	0
ACH-000310	0.989780254	0	0	1	0	0	1	0	0	0	1	1.546911266	0.368409215	0	1	0	0
ACH-000311	0.408749989	0	1	0	0	0	1	0	0	0	1	0.840434538	-0.771207521	1	0	0	0
ACH-000312	1.597220986	0	0	1	0	0	1	0	0	0	1	0.482250154	0.202049884	1	0	0	0
ACH-000315	-0.099651492	0	1	0	0	0	1	1	0	0	0	0.838936426	-0.93002564	0	0	0	1
ACH-000316	-0.522218958	0	1	0	0	0	1	0	0	0	1	-0.406375574	0.124274239	0	0	0	1
ACH-000317	0.798304372	0	1	0	0	0	1	0	0	0	1	0.265069103	0.986154382	0	0	0	1
ACH-000318	-0.99100474	1	0	0	0	0	1	0	0	0	1	0.164839359	0.301409116	0	0	0	1
ACH-000319	1.27369277	1	0	0	0	0	0	0	0	0	1	-0.07047725	0.050816143	0	0	0	1
ACH-000320	-0.251511675	0	1	0	0	0	1	0	0	0	1	1.567057971	-1.50119444	1	0	0	0
ACH-000322	1.689657619	0	0	0	0	1	1	0	0	0	1	0.373419867	-0.236692542	0	0	0	1
ACH-000323	0.164453174	0	1	1	0	0	0	0	0	0	1	-0.023297817	-0.677406749	0	0	0	1
ACH-000324	-0.462795408	1	0	0	0	0	1	0	0	0	1	-0.219664354	0.325213289	0	1	0	0
ACH-000329	-0.423179708	0	1	0	0	0	0	0	0	0	1	-0.74842394	0.733039833	0	0	0	1
ACH-000330	0.468173539	0	1	0	0	0	1	0	0	0	1	0.562822622	-0.308818727	0	0	1	0
ACH-000331	0.745483438	1	0	0	0	0	0	0	0	0	1	-0.385045193	0.695549908	0	0	0	1
ACH-000332	-1.182480622	0	1	0	0	0	1	0	0	0	1	-0.51164588	0.795621408	1	0	0	0
ACH-000334	1.075614271	0	1	0	0	0	1	1	0	0	0	1.001562654	0.011732894	0	0	0	1
ACH-000335	-0.357153542	0	1	0	0	0	0	0	0	0	1	1.339860586	-1.271710739	0	0	0	1
ACH-000336	1.551002669	0	0	0	0	0	1	1	0	0	0	1.598584013	-2.13933994	0	0	0	1
ACH-000337	-0.423179708	0	1	0	0	0	1	0	0	0	1	0.897858627	-0.111898341	0	0	0	1
ACH-000338	-0.957991656	0	1	0	0	0	1	1	0	0	0	2.278687533	0	0	0	0	1
ACH-000339	-1.189083239	0	1	0	0	0	1	0	0	0	1	-1.327631149	0.70437407	0	1	0	0
ACH-000341	2.911141699	1	0	0	0	0	1	0	0	0	1	1.495977714	0.006345994	0	0	1	0
ACH-000348	-0.403371858	0	1	0	0	0	1	0	0	0	1	-1.845190036	0.768182742	0	0	0	1
ACH-000350	-0.938183806	0	1	0	0	0	1	0	0	0	1	1.35237529	0.640282969	0	1	0	0
ACH-000352	-1.149467539	0	1	0	0	0	1	0	0	0	1	-0.787739043	0.573225231	0	0	0	1
ACH-000356	-0.066638409	0	1	0	0	0	1	0	0	0	1	1.240805965	-1.013500854	0	0	0	1
ACH-000361	-0.383564008	0	0	1	0	0	1	0	0	0	1	1.148388338	-1.297085018	0	0	0	1
ACH-000362	0	0	1	0	0	0	1	1	0	0	0	-0.174836674	0.564356257	0	1	0	0
ACH-000363	-1.334340805	0	1	0	0	0	1	1	0	0	0	-1.021856463	0.570748038	0	0	0	1
ACH-000364	1.828312569	0	0	0	0	1	1	0	0	0	1	-0.208281486	-0.118859865	0	0	0	1
ACH-000365	0.13144009	0	1	0	0	0	1	1	0	0	0	-0.189811042	0.884898921	0	0	0	1
ACH-000366	-0.238306442	1	0	0	0	0	1	0	0	0	1	-0.593178584	0.839567564	0	0	1	0
ACH-000368	0.164453174	0	1	0	0	0	1	0	0	0	1	0.320141546	-0.11749896	0	0	0	1
ACH-000374	-0.588245124	0	1	0	0	0	1	0	0	0	1	0.175968698	0.909867616	0	0	1	0
ACH-000375	-0.396769241	0	0	0	0	1	1	0	0	0	1	0.319831705	-0.758897785	0	0	0	1
ACH-000376	-0.264716909	0	1	0	0	0	1	0	0	0	1	-1.916989926	0.252493593	0	0	0	1
ACH-000381	-0.343948308	1	0	0	0	0	1	0	0	0	1	0.089788014	-1.155651035	0	1	0	0
ACH-000383	-0.957991656	0	1	0	0	0	1	0	0	0	1	-0.081865865	0.997927028	0	0	1	0
ACH-000387	0	0	1	0	0	0	1	1	0	0	0	-0.930568467	0.417451814	0	1	0	0
ACH-000389	0.144645324	0	1	0	0	0	1	0	0	0	1	1.158492462	-0.615573229	0	0	0	1
ACH-000390	-0.77311839	0	1	0	0	0	1	0	0	0	1	-0.154332344	0.622921533	0	0	1	0
ACH-000393	0	0	0	1	0	0	1	0	0	0	1	0.016811325	0.437712295	0	0	0	1
ACH-000395	-0.759913157	0	1	0	0	0	1	0	0	0	1	0.725415714	-0.820978865	0	1	0	0
ACH-000396	0.15124794	0	0	1	0	0	1	0	0	0	1	2.035200863	-3.367501055	0	0	0	1
ACH-000397	-0.403371858	0	0	0	0	0	1	0	0	0	1	-0.721841948	0.283764553	0	0	0	1
ACH-000401	-0.112856726	0	1	0	0	0	1	0	0	0	1	0.221020143	-1.208530107	0	0	0	1
ACH-000402	2.49517685	0	1	0	0	0	0	1	0	0	0	1.396514976	0	0	0	0	1
ACH-000403	-0.627860824	0	1	0	0	0	1	0	0	0	1	-0.014545902	0.57474082	0	0	1	0
ACH-000404	1.999980601	0	1	0	0	0	1	0	0	0	1	0.828615862	0	0	0	0	1
ACH-000406	-0.066638409	0	1	0	0	0	1	1	0	0	0	-3.283487533	1.018122949	0	1	0	0
ACH-000407	-0.594847741	0	1	0	0	0	1	0	0	0	1	-0.419741694	0.039780999	0	0	0	1
ACH-000408	0.725675589	0	1	0	0	0	1	0	0	0	1	1.073056352	-0.23458038	0	0	1	0
ACH-000410	0.996382871	0	0	0	0	1	1	0	0	0	1	-1.268387911	0.371459024	0	0	0	1
ACH-000411	-0.542026808	0	1	0	0	0	1	0	0	0	1	0.374228922	0.214773962	0	0	0	1
ACH-000414	0.831317455	0	1	0	0	0	1	0	0	0	1	0.028134018	0.33718225	1	0	0	0
ACH-000415	-0.944786423	1	0	0	0	0	1	0	0	0	1	-0.272988762	1.186720281	0	0	0	1
ACH-000416	-0.641066057	0	1	0	0	0	1	0	0	0	1	-1.778878743	0.958036011	0	0	0	1
ACH-000420	-0.93158119	0	1	0	0	0	1	0	0	0	1	0.243179586	-0.640061944	0	0	0	1
ACH-000421	-0.99100474	0	1	0	0	0	1	0	0	0	1	-0.694036202	0.482148454	0	0	1	0
ACH-000424	1.168050904	0	0	0	1	0	1	0	0	0	1	1.294097233	0	0	0	0	1
ACH-000425	0.13144009	0	1	0	0	0	1	0	0	0	1	-0.766420194	0.792992813	0	0	0	1
ACH-000426	2.013185835	0	1	0	0	0	1	1	0	0	0	0.832993505	0.593993688	0	0	0	1
ACH-000427	1.603823603	0	1	0	0	0	1	0	0	0	1	1.656279205	0.038674905	0	0	0	1
ACH-000433	1.623631452	0	0	0	0	1	1	0	0	0	1	0.880108468	-0.747568574	0	0	1	0
ACH-000435	-0.469398025	0	1	0	0	0	1	0	0	0	1	2.070549575	-5.106411165	0	0	0	1
ACH-000436	-0.489205874	0	1	0	0	0	1	1	0	0	0	0.755677808	-0.272788468	0	0	0	1
ACH-000444	1.19446137	0	1	0	0	0	1	0	0	0	1	-0.594611721	-0.137140677	0	0	0	1
ACH-000445	0.256889807	1	0	0	0	0	1	0	0	0	1	0.243290373	0	0	0	0	1
ACH-000448	-1.261712022	0	0	0	0	0	1	0	1	0	0	-0.23973646	0.584967208	0	0	0	1
ACH-000450	1.088819504	0	1	0	0	0	1	0	0	0	1	0.678322462	-0.795596947	0	0	0	1
ACH-000452	0.237081957	0	1	0	0	0	1	0	0	0	1	-1.577217211	0.946390111	0	0	0	1
ACH-000454	-0.766515774	0	1	0	0	0	1	0	0	0	1	0.76764087	0.06328907	0	0	1	0
ACH-000458	-0.938183806	0	0	0	0	0	1	0	0	0	1	0.079441089	-0.254263538	0	0	0	1
ACH-000459	1.973570135	0	1	0	0	0	0	0	0	0	1	1.935073421	0.461103334	0	0	0	1
ACH-000460	-0.779721007	0	1	0	0	0	1	0	0	0	1	-0.931544692	-0.05503707	0	1	0	0
ACH-000461	-0.515616341	0	1	0	0	0	1	0	0	0	1	0.093872727	0	0	0	0	1
ACH-000463	-0.528821574	0	1	0	0	0	1	0	0	0	1	0.431818657	-0.079051641	0	0	1	0
ACH-000464	1.187858754	1	0	0	0	0	1	0	0	0	1	0.349775667	-0.44792635	0	0	0	1
ACH-000466	0.118234857	0	1	0	0	0	1	0	0	0	1	0.682371767	0.476011474	0	0	0	1
ACH-000467	0.21067149	0	0	1	0	0	1	0	0	0	1	-0.098462796	-0.011194762	0	0	1	0
ACH-000468	-0.594847741	0	1	0	0	0	1	0	0	0	1	0.016553956	0.534286173	0	1	0	0
ACH-000469	1.537797436	0	0	1	0	0	1	0	0	0	1	-1.054499441	0.585713298	0	0	0	1
ACH-000470	-0.231703825	0	1	0	0	0	1	0	0	0	1	0.247315048	0.305782917	0	0	1	0
ACH-000471	-1.189083239	0	1	0	0	0	1	0	0	0	1	-1.427911307	0.868291215	0	0	0	1
ACH-000472	-0.515616341	0	0	1	0	0	1	0	0	0	1	-1.745055568	1.070623255	0	0	0	1
ACH-000473	0.481378773	0	1	0	0	0	1	0	0	0	1	0.576392366	0.019145633	0	0	1	0
ACH-000475	-1.387161738	1	0	0	0	0	1	0	0	0	0	-1.856662447	0.89957921	0	0	0	1
ACH-000476	1.366129403	0	0	1	0	0	1	0	0	0	1	0.113393785	0.29471486	0	0	0	1
ACH-000477	1.881133502	0	1	0	0	0	1	0	0	0	1	0.084670341	0.343821989	0	0	0	1
ACH-000479	2.3169062	1	0	0	0	0	1	0	0	0	1	1.613592521	-2.426807244	0	0	0	1
ACH-000480	1.517989586	1	0	0	0	0	1	0	0	0	1	0.0935595	-0.091509966	0	0	1	0
ACH-000481	-0.693886991	0	1	0	0	0	1	0	0	0	1	0.273909056	0.28528084	0	0	1	0
ACH-000483	0.771893905	0	1	0	0	0	1	0	0	0	1	-0.046940582	0.366207	0	0	0	1
ACH-000484	-1.070236139	0	0	1	0	0	1	0	0	0	1	0.472327662	0	0	0	0	1
ACH-000485	-0.634463441	0	1	0	0	0	1	0	0	1	0	0.344394528	-0.052399408	0	0	0	1
ACH-000486	0.554007556	0	1	0	0	0	1	0	0	0	1	-0.386408048	0.576669853	0	0	0	1
ACH-000487	-0.476000641	0	1	0	0	0	1	1	0	0	0	-0.760415136	0.843258509	0	0	0	1
ACH-000488	-1.307930339	0	1	0	0	0	1	0	0	0	1	-1.06140118	0.789647071	0	0	0	1
ACH-000490	-1.103249223	1	0	0	0	0	1	0	0	0	1	-1.063981115	0.299465222	0	0	0	1
ACH-000491	-1.116454456	0	1	0	0	0	1	0	0	1	0	1.06480881	-0.388809663	0	0	1	0
ACH-000495	-0.139267192	1	0	0	0	0	1	0	0	0	1	0.317479284	0	0	0	0	1
ACH-000496	-0.700489607	0	1	0	0	0	1	0	0	0	1	-0.352897366	0.007015415	1	0	0	0
ACH-000499	1.207666604	1	0	0	0	0	1	0	0	0	1	0.734497539	-0.631590246	0	0	0	1
ACH-000500	1.636836686	0	1	0	0	0	1	0	0	0	1	2.023046907	-2.24519057	0	0	0	1
ACH-000502	-0.568437274	0	1	0	0	0	1	0	0	0	1	-1.064633139	0.554449609	1	0	0	0
ACH-000503	0.09182439	1	0	0	0	0	1	0	0	0	1	1.159047731	-2.005097248	0	0	0	1
ACH-000505	-0.469398025	0	0	0	0	0	1	0	0	0	1	-1.352086531	0.823340777	0	0	0	1
ACH-000507	0.336121206	0	1	0	0	0	1	0	0	0	1	-0.504788472	-0.346992515	0	0	0	1
ACH-000510	0.679457272	0	1	0	0	0	1	0	0	0	1	-1.30207766	0.865957006	0	0	0	1
ACH-000511	-0.238306442	0	0	0	0	1	1	0	0	0	1	-1.09597616	0.537837225	0	0	0	1
ACH-000512	-1.545624538	0	1	0	0	0	1	1	0	0	0	1.317979943	0	0	0	0	1
ACH-000516	0.560610172	0	1	0	0	0	0	0	0	0	1	-1.354996017	0.524532433	0	0	0	1
ACH-000517	-0.416577091	0	1	0	0	0	1	0	0	0	1	-2.070261665	1.033133022	0	1	0	0
ACH-000518	-0.700489607	1	0	0	0	0	1	0	0	0	0	0.053791411	0.737565804	0	0	0	1
ACH-000520	-1.268314639	1	0	0	0	0	1	0	0	0	1	-0.011554264	-0.068022341	0	0	0	1
ACH-000521	-0.707092224	0	1	0	0	0	1	0	0	0	1	0.541935345	0.028838622	1	0	0	0
ACH-000522	-0.87215764	0	0	1	0	0	1	0	0	0	1	-1.487339598	0.919993677	0	0	0	1
ACH-000524	1.517989586	0	1	0	0	0	1	0	0	0	1	-1.831174436	0.961314908	0	1	0	0
ACH-000527	0.454968306	0	1	0	0	0	1	0	0	0	1	-2.044867612	0.797216469	0	0	1	0
ACH-000528	-0.159075042	0	0	1	0	0	1	0	0	0	1	-1.869300416	0.696475327	0	1	0	0
ACH-000537	-0.924978573	0	1	0	0	0	1	0	0	0	1	-1.254183999	0	0	0	0	1
ACH-000541	-1.472995755	0	1	0	0	0	1	1	0	0	0	1.34019796	0	0	0	0	1
ACH-000542	-1.175878006	0	1	0	0	0	1	0	0	0	1	-0.146507297	0.661542646	0	0	1	0
ACH-000544	-0.627860824	0	1	0	0	0	0	0	0	0	1	-0.202023835	0.170558424	0	0	0	1
ACH-000545	0.520994472	1	0	0	0	0	1	0	0	0	1	-0.273281266	0.140398007	0	0	0	1
ACH-000547	0.204068873	0	0	1	0	0	1	0	0	0	1	0.859899391	-1.454015825	0	0	0	1
ACH-000548	-1.063633523	1	0	0	0	0	1	0	0	0	1	-0.234559533	0.573037614	0	0	0	1
ACH-000549	-0.654271291	0	1	0	0	0	1	0	0	0	0	0.456074975	-0.92536976	0	0	0	1
ACH-000550	0.263492423	1	0	0	0	0	1	0	0	0	1	-0.439849137	0.688682886	0	0	1	0
ACH-000552	-0.667476524	0	0	0	0	1	1	0	0	0	1	-0.655094488	0.48208518	0	0	0	1
ACH-000556	-1.017415206	0	0	1	0	0	1	0	0	0	1	-0.069763419	0.68941609	0	0	0	1
ACH-000557	-1.017415206	0	0	0	1	0	1	1	0	0	0	0.557905081	1.175107305	0	0	0	1
ACH-000569	-0.324140458	1	0	0	0	0	0	0	0	0	1	1.482263301	-3.08414581	0	0	0	1
ACH-000570	-0.251511675	1	0	0	0	0	1	0	0	0	1	-1.123899602	0.556967715	0	0	0	1
ACH-000571	-0.297729992	0	0	1	0	0	1	0	0	0	1	-1.127541413	0.850004509	0	0	0	1
ACH-000573	1.478373886	0	1	0	0	0	1	0	0	1	0	-1.473931218	0.31752627	0	0	1	0
ACH-000576	-0.918375957	0	1	0	0	0	1	1	0	0	0	0.806415778	0.23184538	0	0	0	1
ACH-000579	-0.409974475	0	1	0	0	0	1	0	0	0	1	1.99148931	0	0	0	1	0
ACH-000580	0.593623256	0	0	1	0	0	1	0	0	0	1	0.277906509	-0.246474677	0	0	0	1
ACH-000584	0.144645324	1	0	0	0	0	1	0	0	0	1	-1.176410256	0.540317201	0	0	1	0
ACH-000585	-0.707092224	0	1	0	0	0	1	0	0	0	1	-1.043341564	1.099167807	0	0	1	0
ACH-000588	-0.066638409	0	1	0	0	0	1	1	0	0	0	0.113647958	-0.084416878	0	0	1	0
ACH-000589	-1.037223056	0	1	0	0	0	1	0	0	0	1	-0.734902373	-0.333657253	1	0	0	0
ACH-000591	-0.806131474	1	0	0	0	0	1	0	0	0	1	-0.070936888	0.159233501	0	0	0	1
ACH-000593	-1.321135572	0	0	0	0	0	0	0	0	0	1	-1.02682545	0.756325308	0	0	0	1
ACH-000600	-0.548629424	0	1	0	0	0	1	0	0	0	1	0.450430498	0.736848688	0	0	0	1
ACH-000601	-0.87215764	1	0	0	0	0	1	0	0	0	1	-1.84272677	0.777272775	1	0	0	0
ACH-000605	0.996382871	0	1	0	0	0	1	0	0	0	1	0.529541429	0.118648138	0	0	0	1
ACH-000606	-0.337345692	0	0	0	1	0	1	0	0	0	1	0.238310824	0.47839615	0	0	1	0
ACH-000608	-0.885362873	1	0	0	0	0	1	0	0	0	1	-0.106580447	0.819491369	0	0	1	0
ACH-000614	1.537797436	0	1	0	0	0	1	0	0	0	1	0.369612619	0.358390541	0	0	0	1
ACH-000616	-0.482603258	1	0	0	0	0	1	0	0	0	1	0.214097656	0.579157149	0	0	0	1
ACH-000618	2.032993685	0	1	0	0	0	1	0	0	0	1	-0.917870636	0.72015405	0	0	0	1
ACH-000619	-0.429782325	0	0	0	1	0	1	0	0	0	0	0.261040527	0.052893377	0	0	0	1
ACH-000620	0.818112222	0	0	0	0	0	1	0	0	0	1	-0.929384275	0.776385565	0	0	0	1
ACH-000621	-1.116454456	0	1	0	0	0	1	0	0	0	1	-0.602562452	0.836313252	0	0	1	0
ACH-000622	0.870933155	0	0	1	0	0	1	0	0	0	1	0.385308107	0.193514255	0	0	0	1
ACH-000623	-0.145869809	0	1	0	0	0	1	0	0	0	1	-0.72615985	0.714516179	0	0	1	0
ACH-000624	-1.472995755	0	1	0	0	0	1	0	0	0	1	-2.375391762	0.876929684	0	1	0	0
ACH-000627	-1.222096322	0	1	0	0	0	1	0	0	0	1	-0.704164319	0.334313714	0	1	0	0
ACH-000630	0.626636339	0	1	0	0	0	1	0	0	0	1	-1.463432568	0.925791897	0	0	0	1
ACH-000631	1.630234069	0	0	0	0	0	0	0	0	0	1	2.160378486	-2.635629766	0	0	0	1
ACH-000632	-0.898568107	1	0	0	0	0	1	0	0	0	1	-1.280405952	0.834663775	0	0	0	1
ACH-000633	0.415352606	1	0	0	0	0	1	0	0	0	1	0.027881386	0.629574557	0	0	0	1
ACH-000637	-1.235301556	0	1	0	0	0	1	0	0	0	1	0.546521612	0	0	0	0	1
ACH-000638	-0.390166625	0	1	0	0	0	1	0	0	0	1	0.546881455	-1.091644822	1	0	0	0
ACH-000646	1.689657619	0	1	0	0	0	1	0	0	0	1	0.963434427	0.063394882	0	0	0	1
ACH-000647	-1.083441373	0	1	0	0	0	1	0	0	0	1	-0.932175292	0.891602174	0	0	0	1
ACH-000648	2.184853867	0	1	0	0	0	0	0	0	0	1	0.154622412	0.455654347	0	0	0	1
ACH-000649	0.765291288	0	1	0	0	0	1	0	0	0	1	-0.92792276	0.751842942	0	0	1	0
ACH-000651	-1.162672772	0	0	0	0	0	1	0	0	1	0	0.056639648	0.807076419	0	0	1	0
ACH-000652	-0.020420093	0	1	0	0	0	1	0	0	0	1	0.26895407	-0.190335369	0	0	0	1
ACH-000653	-1.486200988	1	0	0	1	0	1	1	0	0	0	-0.114077862	-0.033404612	0	0	0	1
ACH-000657	-0.542026808	0	1	0	0	0	1	0	0	0	1	-0.170858842	0.491573298	0	0	1	0
ACH-000658	-1.017415206	0	1	0	0	0	1	1	0	0	0	-0.050100232	0.847632101	0	0	0	1
ACH-000661	0.38894214	0	1	0	0	0	1	0	0	0	1	-0.993379382	0.492496682	0	0	0	1
ACH-000662	0.659649422	0	1	0	0	0	1	0	0	0	1	1.441033599	0	0	0	0	1
ACH-000663	1.187858754	0	1	0	0	0	1	0	0	0	1	0.19120305	0.551831666	0	0	1	0
ACH-000665	-0.898568107	1	0	0	0	0	1	0	0	0	1	-0.75161949	0.900856236	0	0	0	1
ACH-000671	-0.667476524	1	0	0	0	0	1	0	0	0	1	-1.128162934	0.581887537	0	0	0	1
ACH-000672	0.474776156	0	0	0	0	0	1	0	0	0	1	2.353854517	-3.901591559	0	0	0	1
ACH-000673	0	1	0	0	0	0	1	0	0	0	1	-1.470534196	1.100181444	0	0	0	1
ACH-000676	0	1	0	0	0	0	1	0	0	0	1	-1.59257224	0.778075566	0	0	0	1
ACH-000677	-0.93158119	0	0	0	0	0	1	0	0	0	1	0.161242961	0.818647196	0	0	0	1
ACH-000681	-0.509013724	1	0	0	0	0	1	0	0	0	1	0.687505936	-0.099361642	1	0	0	0
ACH-000683	-0.139267192	0	1	0	0	0	1	0	0	0	1	-0.51317566	1.036173555	0	0	1	0
ACH-000684	-0.218498592	1	0	0	0	0	1	0	0	0	1	1.511583444	-0.244442156	0	0	1	0
ACH-000688	-0.806131474	1	0	0	0	0	1	0	0	0	1	0.946290452	0.55400767	0	0	1	0
ACH-000693	0.474776156	0	1	0	0	0	1	0	0	0	1	-1.455663812	0.808897795	0	0	0	1
ACH-000694	-1.070236139	0	1	0	0	0	1	0	0	0	1	-1.010472593	0.723043091	0	0	0	1
ACH-000695	0.976575021	0	1	0	0	0	1	1	0	0	0	1.398538642	0	0	0	0	1
ACH-000696	0.983177638	0	1	0	0	0	1	0	0	0	1	-1.06005631	0.208196988	0	0	1	0
ACH-000697	0.217274107	0	1	0	0	0	1	1	0	0	0	0.606084269	-1.86208184	0	0	0	1
ACH-000699	1.828312569	0	1	0	0	0	1	0	0	0	1	-1.088610623	0.875084302	0	0	1	0
ACH-000701	0.686059889	0	0	0	0	0	1	0	0	0	1	0.941056053	0.13092875	0	0	1	0
ACH-000706	-0.476000641	0	1	0	0	0	0	0	0	0	1	-1.102101088	0.643857629	0	0	0	1
ACH-000711	-1.347546039	0	1	0	0	0	1	0	0	0	1	-1.747845485	1.060707152	0	0	1	0
ACH-000713	-0.152472426	1	0	0	0	0	1	0	0	0	1	1.19326596	0.019705472	0	0	1	0
ACH-000714	-1.387161738	0	1	0	0	0	1	1	0	0	0	0.874567389	0	0	0	1	0
ACH-000718	0.316313356	0	1	0	0	0	1	0	0	0	1	-0.022960104	-0.368106175	1	0	0	0
ACH-000720	-0.383564008	0	0	1	0	0	1	0	0	0	1	-1.193681938	0.504624775	0	0	0	1
ACH-000721	-1.420174822	0	1	0	0	0	1	0	0	0	1	-1.03642228	0.892221467	0	0	0	1
ACH-000724	1.564207903	0	0	1	0	0	1	0	0	0	1	1.004015446	-0.299194547	0	0	0	1
ACH-000725	-0.535424191	0	1	0	0	0	1	0	0	0	1	0.710850826	0.343495387	0	0	0	1
ACH-000732	-0.720297457	0	0	0	1	0	0	0	0	0	1	0.990483264	-1.277701254	0	0	0	1
ACH-000734	0.012592991	0	0	0	0	0	0	0	0	0	1	-0.955719438	0.440913646	0	0	1	0
ACH-000735	-1.123057073	0	0	0	1	0	1	0	0	0	1	-1.086198952	0.807576047	0	0	0	1
ACH-000736	-1.136262306	0	1	0	0	0	1	0	0	0	1	0.175869319	-0.851611343	0	0	0	1
ACH-000738	-0.918375957	0	0	1	0	0	1	0	0	0	1	-1.109408086	0.753450081	0	0	0	1
ACH-000746	-0.845747173	0	1	0	0	0	1	1	0	0	0	0.677659021	0.310061169	0	0	0	1
ACH-000747	-1.050428289	0	1	0	0	0	1	0	0	0	1	-0.526564275	0.263704585	0	0	0	1
ACH-000748	1.306705853	0	1	0	0	0	1	0	0	0	1	-0.722010728	0	0	0	0	1
ACH-000753	1.986775368	0	1	0	0	0	1	0	0	0	1	-2.181395809	0.914104078	0	0	0	1
ACH-000756	-1.373956505	1	0	0	0	0	0	0	0	0	1	0.006914402	0	0	0	0	1
ACH-000757	0.580418022	1	0	0	0	0	1	0	0	0	1	0.867539806	-0.529938198	1	0	0	0
ACH-000758	-1.162672772	0	1	0	0	0	1	0	0	0	1	-0.052246245	-0.309521491	0	0	0	1
ACH-000760	-0.97119689	1	0	0	0	0	1	0	0	0	1	-0.996280764	0.384868501	0	0	0	1
ACH-000762	-0.581642508	0	1	0	0	0	1	0	0	0	1	0.420491238	-0.594544066	0	0	0	1
ACH-000763	-1.189083239	0	1	0	0	0	1	0	0	1	0	0.479674298	0.808102594	0	0	0	1
ACH-000764	0.276697657	0	1	0	0	0	1	0	0	0	1	0.982032692	-2.461564347	0	0	0	1
ACH-000765	-0.779721007	0	1	0	0	0	1	0	0	0	1	-0.213658076	0.489237184	0	0	0	1
ACH-000766	-0.845747173	0	1	0	0	0	1	0	0	0	1	-0.032719526	0.356431368	1	0	0	0
ACH-000767	-0.165677659	0	1	0	0	0	1	1	0	0	0	0.628282707	0.062415694	0	0	0	1
ACH-000768	-1.050428289	0	1	0	0	0	1	0	0	0	1	0.065480163	0.680497726	0	0	1	0
ACH-000769	-0.423179708	1	0	0	0	0	1	0	0	0	1	0.118026733	-0.62878297	0	1	0	0
ACH-000770	-0.825939323	0	1	0	0	0	1	1	0	0	0	-0.446979389	0.440958409	0	1	0	0
ACH-000771	-0.370358775	1	0	0	0	0	1	0	0	0	0	-0.951958516	0.19897569	0	0	0	1
ACH-000773	-0.535424191	0	1	0	0	0	1	1	0	0	0	-0.084004469	-0.675232331	0	1	0	0
ACH-000776	-1.215493706	0	1	0	0	0	1	0	0	0	1	0.733996045	-0.225411355	0	0	0	1
ACH-000777	-0.918375957	0	1	0	0	0	1	0	0	0	1	-0.18803513	0.513473622	0	0	0	1
ACH-000778	-0.310935225	0	0	1	0	0	1	0	0	0	1	0.662115975	0.764174191	0	0	1	0
ACH-000781	-0.641066057	1	0	0	0	0	1	0	0	0	1	-2.098026783	0.79655331	1	0	0	0
ACH-000782	0.032400841	0	0	0	1	0	1	1	0	0	0	1.052838776	-1.048455618	0	0	0	1
ACH-000783	-1.215493706	0	0	1	0	0	1	0	0	0	1	0.730563805	0.860111571	0	0	1	0
ACH-000784	-0.746707924	0	1	0	0	0	1	0	0	0	1	-1.252218432	0.795867043	0	0	1	0
ACH-000785	-0.409974475	1	0	0	0	0	1	0	0	0	1	0.251072098	0.050190327	1	0	0	0
ACH-000787	-0.469398025	0	0	0	0	0	1	0	0	0	1	-1.584708278	0.130160777	0	1	0	0
ACH-000788	-1.644663788	1	0	0	0	0	1	0	0	0	1	-1.787412221	1.024694099	0	0	0	1
ACH-000791	-0.799528857	0	1	0	0	0	1	0	0	0	1	0.429787839	0.338259849	1	0	0	0
ACH-000792	0.917151471	1	0	0	0	0	1	0	0	0	1	-0.896137163	0.656960043	0	0	0	1
ACH-000794	-1.274917255	1	0	0	0	0	1	0	0	0	1	-0.324757668	0.644808502	0	0	0	1
ACH-000796	-0.997607356	0	0	1	0	0	1	0	0	0	1	-0.610437443	0.23498221	0	0	0	1
ACH-000798	-0.066638409	1	0	0	0	0	0	0	0	0	1	0.927379433	-2.785675697	0	0	0	1
ACH-000799	0.851125305	0	0	1	0	0	1	0	0	0	1	0.613821991	0.309186157	0	0	0	1
ACH-000800	-0.509013724	0	1	0	0	0	1	0	0	0	1	0.698553304	-0.114823997	0	0	0	1
ACH-000802	0.917151471	1	0	0	0	0	0	0	0	0	1	-1.114604123	0.352884973	0	0	0	1
ACH-000804	0.705867739	0	1	0	0	0	1	0	0	0	1	0.909722281	-0.355889066	0	1	0	0
ACH-000805	0.065413924	0	1	0	0	0	1	0	0	0	1	0.649475209	-0.886985185	0	0	0	1
ACH-000809	-1.070236139	0	1	0	0	0	0	0	0	0	1	-0.598551217	0.118346639	0	0	0	1
ACH-000810	0.355929056	0	1	0	0	0	1	0	0	0	1	1.182556812	0	0	0	0	1
ACH-000811	-0.284524758	0	0	0	0	1	1	0	0	0	1	-0.693975417	0.714124308	0	0	1	0
ACH-000817	0.950164554	0	1	0	0	0	1	0	0	0	0	0.781573691	0.06287045	0	0	0	1
ACH-000819	-0.357153542	1	0	0	0	0	1	0	0	0	1	-0.135224687	0.372385481	0	0	0	1
ACH-000820	3.320503931	0	0	0	0	0	1	0	0	0	1	1.948449678	0	0	0	1	0
ACH-000821	-0.066638409	0	0	0	1	0	1	0	0	1	0	0.487723022	1.016008902	0	0	0	1
ACH-000822	-0.264716909	0	0	1	0	0	1	0	0	0	1	-1.335539549	0.769066999	0	0	0	1
ACH-000823	-1.182480622	0	1	0	0	0	1	0	0	0	1	-0.870294803	0.540100789	0	0	0	1
ACH-000824	-1.248506789	0	1	0	0	0	1	0	0	0	1	0.138636078	0.901403439	0	0	0	1
ACH-000827	1.326513703	0	1	0	0	0	1	0	0	0	1	-0.593042139	0.753731501	0	0	1	0
ACH-000829	0.322915973	0	1	0	0	0	0	1	0	0	0	0.390147894	-0.718129103	0	0	0	1
ACH-000831	-0.81273409	0	0	1	0	0	1	0	0	0	1	0.048136927	0.389066484	0	0	0	1
ACH-000832	-0.700489607	1	0	0	0	0	1	0	0	0	0	0.284941315	0	0	0	0	1
ACH-000833	0.897343621	0	1	0	0	0	1	0	0	0	1	0.535424354	-0.882318474	0	0	0	1
ACH-000834	0.580418022	0	0	1	0	0	1	0	0	0	1	-0.760837641	0.220098406	0	0	0	1
ACH-000835	-0.310935225	0	0	0	0	0	0	0	0	0	0	-1.40307008	0.543183721	0	0	0	1
ACH-000836	-1.268314639	0	1	0	0	0	0	0	0	0	1	-0.096818143	0.875859316	0	0	0	1
ACH-000837	-0.291127375	0	1	0	0	0	1	0	0	0	1	-0.804153475	0.256162615	1	0	0	0
ACH-000838	0.798304372	0	1	0	0	0	0	1	0	0	0	0.206363508	0	0	0	0	1
ACH-000839	1.39253987	0	0	0	0	0	0	0	0	0	1	0.568837364	-0.528063921	0	0	0	1
ACH-000840	-0.687284374	0	1	0	0	0	1	0	0	0	1	1.195699134	-0.40594998	0	0	0	1
ACH-000841	0.184261023	0	1	0	0	0	1	0	0	0	1	1.071011356	-1.026860023	1	0	0	0
ACH-000843	0.950164554	0	1	0	0	0	1	0	0	0	1	-0.368725944	0.449901498	0	0	0	1
ACH-000846	-1.149467539	0	0	1	0	0	1	0	0	0	0	0.761630715	-0.742198888	0	0	0	1
ACH-000847	1.055806421	0	0	0	0	0	1	0	0	0	1	0.872510254	-0.224609351	0	0	0	1
ACH-000848	-0.284524758	0	0	0	0	0	0	0	0	0	1	-0.172064983	-0.440509083	0	0	0	1
ACH-000849	-1.024017823	1	0	0	0	0	1	0	0	0	1	-0.561354124	0	0	0	1	0
ACH-000851	-0.152472426	0	1	0	0	0	1	0	0	0	1	0.27782561	-1.297879122	0	1	0	0
ACH-000855	-0.746707924	0	1	0	0	0	1	0	0	0	1	0.372834143	-0.207229613	0	0	0	1
ACH-000856	1.207666604	1	0	0	0	0	1	0	0	0	1	-0.6613859	-0.559301	0	1	0	0
ACH-000858	-0.310935225	0	0	0	0	0	1	0	0	0	1	-0.832758508	0.338906022	0	0	0	1
ACH-000859	0.547404939	0	1	0	0	0	1	0	0	0	1	1.061094488	-0.846330953	0	0	1	0
ACH-000861	-0.152472426	0	1	0	0	0	1	0	0	0	1	-0.303219449	0.158568807	0	1	0	0
ACH-000862	0.296505506	1	0	0	0	0	1	0	0	0	1	-0.364702174	0.639473276	0	0	0	1
ACH-000865	-0.013817476	0	1	0	0	0	1	0	0	0	1	-1.239978514	0.61434133	0	0	0	1
ACH-000866	-0.938183806	0	1	0	0	0	1	0	0	0	1	-1.741172676	0.903191811	0	0	0	1
ACH-000867	-1.274917255	0	1	0	0	0	0	0	0	0	1	-0.912514263	1.040461243	0	0	0	1
ACH-000869	-1.288122489	0	1	0	0	0	0	0	0	0	1	-0.298976266	1.062252643	0	0	0	1
ACH-000872	0.157850557	0	1	0	0	0	1	0	0	0	1	0.438083389	0.041922784	0	0	1	0
ACH-000873	-0.654271291	0	1	0	0	0	0	0	0	0	1	0.897718142	-1.087162805	0	0	0	1
ACH-000876	-1.116454456	0	0	0	0	0	1	0	0	0	1	0.018765846	0.644611539	0	0	1	0
ACH-000878	-0.858952407	0	1	0	0	0	1	0	0	0	1	1.907085018	-0.15024692	0	0	0	1
ACH-000880	-0.568437274	0	0	0	0	0	1	0	0	0	1	0.061222173	-0.723972604	0	0	0	1
ACH-000881	-0.337345692	0	1	0	0	0	1	0	0	0	1	-0.295442798	0.458802547	0	0	1	0
ACH-000882	-1.076838756	1	0	0	0	0	1	0	0	0	1	-1.124316753	0.154013542	0	0	0	1
ACH-000884	-0.139267192	0	1	0	0	0	1	0	0	0	1	-0.472523862	0.310778605	0	0	0	1
ACH-000885	0.844522688	0	0	0	0	0	1	0	0	0	1	-0.341831972	-0.031416584	0	1	0	0
ACH-000887	-0.654271291	1	0	0	0	0	1	0	0	0	1	-1.415987468	0.850630964	0	0	0	1
ACH-000889	-1.228698939	0	1	0	0	0	1	0	1	0	0	-0.626954941	0.869534868	0	0	0	1
ACH-000896	-0.707092224	1	0	0	0	0	1	0	0	0	1	-0.673877368	0.741208416	0	0	0	1
ACH-000898	-0.324140458	0	1	0	0	0	1	0	0	1	0	0.103063166	0.188436094	0	0	0	1
ACH-000900	-0.442987558	0	1	0	0	0	1	0	0	0	1	0.336683103	-0.58509352	1	0	0	0
ACH-000901	-0.370358775	0	1	0	0	0	1	0	0	0	0	-1.129284767	0.87012826	0	1	0	0
ACH-000905	-1.321135572	0	1	0	0	0	0	0	0	0	0	-0.227951053	0.489631728	0	0	0	1
ACH-000906	-1.255109406	0	1	0	0	0	1	0	0	0	1	-2.409889052	0.815244803	0	1	0	0
ACH-000907	0.124837474	0	1	0	0	0	1	0	0	0	1	0.692179423	0.271751667	0	0	1	0
ACH-000910	-0.456192791	0	1	0	0	0	1	0	0	0	1	-0.296836086	0.751211391	0	0	1	0
ACH-000911	-0.575039891	0	1	0	0	0	1	0	0	0	1	-0.896662648	0.467571962	0	0	0	1
ACH-000912	-0.033625326	1	0	0	0	0	1	0	0	0	1	-1.026993229	0.669758824	0	0	0	1
ACH-000913	1.088819504	0	1	0	0	0	1	0	0	0	1	-1.062798191	0.853711562	0	0	0	1
ACH-000915	-1.268314639	0	1	0	0	0	1	0	0	0	1	-1.400339589	0	0	0	0	1
ACH-000916	1.524592203	0	1	0	0	0	1	0	0	0	1	2.11910829	0.487176317	0	0	0	1
ACH-000917	0.745483438	0	1	0	0	0	1	0	0	0	1	0.076282226	-0.053679047	0	0	0	1
ACH-000920	1.511386969	0	1	0	0	0	0	1	0	0	0	1.938381711	-3.265811864	0	0	0	1
ACH-000921	-1.169275389	0	1	0	0	0	1	0	0	0	1	-0.859735131	-0.307979152	0	0	0	1
ACH-000924	-0.786323624	0	1	0	0	0	0	0	0	0	1	-1.024231837	0.305568889	0	0	0	1
ACH-000926	0.375736906	0	0	0	0	0	0	0	0	0	1	0.670234118	-0.219943308	0	0	1	0
ACH-000928	1.161448287	1	0	0	0	0	1	0	0	0	1	0.994123676	0.235707176	0	0	0	1
ACH-000929	0.481378773	0	1	0	0	0	1	0	0	0	1	1.224716677	-1.196903726	0	0	0	1
ACH-000932	-0.680681757	0	1	0	0	0	0	1	0	0	0	-0.552864462	0.305279429	0	0	0	1
ACH-000935	0.19086364	1	0	0	0	0	1	0	0	0	1	0.573161418	-1.295417009	0	1	0	0
ACH-000936	0.217274107	0	1	0	0	0	1	0	0	0	1	0.034530575	-0.140833836	0	0	1	0
ACH-000937	0.256889807	0	1	0	0	0	1	1	0	0	0	-0.3022603	1.089573878	0	0	0	1
ACH-000938	-0.759913157	0	1	0	0	0	1	1	0	0	0	-0.36869859	0.061500119	0	0	0	1
ACH-000939	1.683055002	0	0	1	0	0	0	0	0	0	1	0.347200583	0.236492035	0	0	0	1
ACH-000941	0.699265122	0	0	1	0	0	1	0	0	0	1	-0.055901859	0.77678347	0	0	0	1
ACH-000943	1.716068086	0	0	0	0	0	0	0	0	0	1	-1.335862031	0.637306477	0	0	1	0
ACH-000946	-0.575039891	0	0	1	0	0	1	0	0	0	1	0.194481705	0.441653882	0	0	0	1
ACH-000947	-0.476000641	0	0	0	0	0	0	0	0	0	1	-0.747027797	0.627010153	0	0	1	0
ACH-000948	2.521587316	0	1	0	0	0	1	0	0	0	1	-0.35764651	0.297291621	0	0	0	1
ACH-000950	1.43215557	0	0	0	0	0	1	0	0	0	1	1.378514667	-0.641558094	0	0	1	0
ACH-000953	-1.175878006	0	1	0	0	0	1	1	0	0	0	0.741849107	1.060157237	0	0	0	1
ACH-000954	-1.090043989	0	0	0	0	1	1	0	0	0	1	1.696941422	-4.928078904	0	0	0	1
ACH-000957	1.458566036	0	0	1	0	0	1	0	0	0	1	0.994883078	-0.403338829	0	0	1	0
ACH-000958	0.719072972	0	1	0	0	0	0	0	0	1	0	0.977881768	-0.661025618	0	0	0	1
ACH-000960	0.666252039	0	1	0	0	0	1	1	0	0	0	-0.440834842	0.68661408	0	0	0	1
ACH-000963	1.650041919	0	0	1	0	0	1	0	0	0	1	1.728171782	0.150622919	0	0	1	0
ACH-000968	0.785099138	0	1	0	0	0	1	0	0	0	1	-0.479688085	0.392285249	0	0	0	1
ACH-000969	-0.330743075	0	0	0	0	0	0	0	0	1	0	0.383734044	-0.280244503	0	1	0	0
ACH-000972	1.260487537	0	0	1	0	0	1	0	0	0	1	1.942643754	-3.576201148	0	0	0	1
ACH-000973	-0.304332608	1	0	0	0	0	1	0	0	0	1	-2.129726283	0	0	0	0	1
ACH-000974	-0.997607356	0	0	0	0	0	0	0	0	0	1	0.027183789	0.755387262	0	0	0	1
ACH-000978	0.204068873	0	1	0	0	0	1	0	0	0	1	1.480100244	-0.230742691	0	0	0	1
ACH-000984	0.870933155	0	0	1	0	0	1	0	0	0	1	0.802931599	0.860022166	0	0	0	1
ACH-000986	0.322915973	1	0	0	0	0	1	0	0	0	1	0.141067159	-0.40930792	0	1	0	0
ACH-000988	1.135037821	0	1	0	0	0	1	0	0	0	1	-0.169574024	0.709218465	0	0	0	1
ACH-000993	0.34932644	1	0	0	0	0	1	0	0	0	1	0.157160957	-0.052464807	0	0	0	1
ACH-000994	0.567212789	0	0	1	0	0	1	0	0	0	1	-0.052143693	-0.598447693	0	0	0	1
ACH-000996	-0.495808491	0	0	1	0	0	1	0	0	0	1	0.717363147	-1.12406245	0	0	0	1
ACH-001001	-0.918375957	0	0	1	0	0	1	0	0	0	1	-0.833045543	0	0	0	0	1
ACH-001020	1.808504719	1	0	0	0	0	1	0	0	0	1	1.449371041	-2.074966272	0	0	0	1
ACH-001028	1.339718937	0	0	0	1	0	1	0	1	0	0	-2.218880065	0.94681694	0	0	0	1
ACH-001031	0.719072972	0	0	0	1	0	1	0	0	0	1	-0.086469409	-0.043087349	0	0	0	1
ACH-001038	-1.525816688	0	0	0	1	0	1	0	0	0	0	-1.468216591	0.753524066	0	0	0	1
ACH-001048	-0.786323624	1	0	0	0	0	1	0	0	0	1	-0.995478617	0.390354142	0	0	1	0
ACH-001050	-0.370358775	1	0	0	0	0	1	0	0	0	1	-0.016217441	0.733336434	0	0	0	1
ACH-001053	-0.205293359	1	0	0	0	0	1	0	0	1	0	0.777686943	-1.223917419	0	0	1	0
ACH-001054	0.098427007	1	0	0	0	0	1	0	0	1	0	0.018041151	-0.281203973	0	0	1	0
ACH-001061	0.065413924	0	1	0	0	0	1	0	0	0	1	-0.787652918	0.062463848	0	0	1	0
ACH-001067	1.306705853	0	1	0	0	0	1	0	0	0	1	-0.009516317	0.218966968	0	0	0	1
ACH-001075	0.296505506	0	1	0	0	0	1	0	0	0	1	0.564695555	0	0	0	0	1
ACH-001096	1.815107335	0	1	0	0	0	1	0	0	0	1	-0.219451798	0.686973277	0	0	0	1
ACH-001111	0.07201654	0	1	0	0	0	1	1	0	0	0	1.595433009	-3.935066479	0	1	0	0
ACH-001119	0.17105579	0	1	0	0	0	1	1	0	0	0	1.307595681	-2.934254742	0	0	1	0
ACH-001128	0.058811307	0	0	0	0	0	0	0	0	0	1	1.985310504	-0.243628084	0	0	0	1
ACH-001134	-0.938183806	0	1	0	0	0	0	1	0	0	0	-0.145112825	-0.45423064	0	0	1	0
ACH-001151	-0.555232041	0	1	0	0	0	1	0	0	0	1	-2.304740694	0.938673421	0	0	0	1
ACH-001163	-0.97119689	0	1	0	0	0	1	0	0	0	1	-0.116725478	0.728922797	0	0	1	0
ACH-001164	2.382932367	1	0	0	0	0	0	0	0	0	1	1.066776859	-1.587514441	0	0	0	1
ACH-001183	0.481378773	0	0	0	0	0	0	0	0	0	0	0.696098776	-0.074248337	0	0	0	1
ACH-001192	1.207666604	0	0	0	0	0	0	1	0	0	0	0.093657657	0.139565304	0	0	0	1
ACH-001193	0.415352606	0	0	0	0	0	0	0	0	0	1	1.308465701	-2.127784324	0	0	0	1
ACH-001196	0.877535771	1	0	0	0	0	1	0	0	0	1	-0.327314987	0.264327937	0	0	0	1
ACH-001197	-0.060035792	0	0	0	0	0	0	1	0	0	0	0.863912402	-2.623446189	0	1	0	0
ACH-001205	1.148243054	0	1	0	0	0	1	0	0	0	1	1.395328224	0	0	0	0	1
ACH-001211	0.283300273	0	0	0	0	0	0	0	0	0	1	0.67340419	-0.814600021	0	0	0	1
ACH-001212	2.066006768	0	0	0	0	0	0	0	0	0	1	1.37339394	-1.4553463	0	0	0	1
ACH-001228	0	0	0	1	0	0	1	0	0	0	0	0.575319761	0.227522036	0	0	0	1
ACH-001232	-0.83254194	0	0	0	0	0	0	0	0	0	1	-0.61597461	0	0	0	1	0
ACH-001239	0.237081957	1	0	0	0	0	1	0	0	0	1	-0.539077958	0.631940442	0	0	0	1
ACH-001270	1.782094252	0	0	0	0	0	0	0	0	0	1	1.722247556	-3.106565639	0	0	0	1
ACH-001274	-0.522218958	0	0	0	0	0	0	0	0	0	1	0.222448201	0.069249344	0	0	0	1
ACH-001275	-0.542026808	0	0	0	0	0	0	0	0	0	1	0.453752829	-0.644585292	0	0	0	1
ACH-001277	-0.390166625	0	0	0	0	0	0	0	0	0	1	0.931243831	-1.368238597	0	0	0	1
ACH-001278	2.118827701	1	0	0	0	0	1	0	0	0	1	-0.133623216	0.36066011	0	0	0	1
ACH-001280	1.841517802	0	0	0	0	0	0	0	0	0	1	0.677876541	0.818519641	0	0	0	1
ACH-001283	0.983177638	0	1	0	0	0	1	0	0	0	1	-0.405263062	0.301912942	0	0	0	1
ACH-001289	-0.436384941	0	0	0	1	0	1	1	0	0	0	0.050609645	-0.142045374	0	0	0	1
ACH-001300	-1.050428289	0	0	0	1	0	1	0	0	1	0	0.507798722	0.57120392	0	0	0	1
ACH-001301	0.540802322	0	0	0	1	0	1	0	0	0	1	0.963880434	-0.146492353	0	0	0	1
ACH-001302	-0.555232041	0	0	0	1	0	1	0	0	1	0	1.489959978	-1.733378607	0	0	0	1
ACH-001306	-1.076838756	0	1	0	0	0	0	0	0	0	1	-0.905286222	0.177022534	0	0	0	1
ACH-001318	-0.608052974	1	0	0	0	0	1	0	0	0	1	-0.069448286	0.515255601	0	0	0	1
ACH-001322	0.342723823	0	0	0	0	0	0	0	0	0	1	0.609783394	0.588581434	0	0	0	1
ACH-001328	-0.75331054	1	0	0	0	0	1	0	0	0	1	-0.584628714	0.685587975	0	0	0	1
ACH-001332	-1.149467539	1	0	0	0	0	1	0	0	0	1	1.541964048	-2.400671336	0	0	0	1
ACH-001336	0.395544756	0	1	0	0	0	1	0	0	0	1	-0.446637298	0.081365249	0	0	0	1
ACH-001346	-0.898568107	0	0	0	0	0	1	0	0	0	1	-0.595281564	0.314144613	0	0	0	1
ACH-001353	-1.367353889	0	0	0	0	0	0	0	0	0	1	-0.853542032	0.717551416	0	0	0	1
ACH-001354	-0.918375957	0	0	0	0	0	0	0	0	0	0	1.091419418	0	0	0	0	1
ACH-001367	2.310303584	0	0	0	0	0	0	0	0	0	0	1.223902287	-2.395788761	0	0	0	1
ACH-001368	-0.310935225	0	0	0	0	0	0	1	0	0	0	-1.391840422	0.775692576	0	0	0	1
ACH-001374	1.551002669	0	0	1	0	0	1	0	0	0	1	1.952874579	-2.18053188	0	0	0	1
ACH-001377	0.514391856	0	0	0	0	0	0	0	0	0	1	0.053762428	0.497748926	0	0	0	1
ACH-001380	-1.400366972	0	0	0	0	0	0	0	0	0	1	-0.909039464	0.597671058	0	0	0	1
ACH-001391	-1.156070156	0	0	0	0	0	0	0	0	0	1	-0.097476782	0	0	0	0	1
ACH-001408	0.303108123	0	0	1	0	0	1	0	0	0	1	-0.740879847	0	0	0	0	1
ACH-001430	0.554007556	0	1	0	0	0	1	0	0	0	0	1.809218548	-1.297336737	0	0	0	1
ACH-001431	1.418950336	0	1	0	0	0	1	0	0	0	1	0.699340683	0	0	0	0	1
ACH-001450	-0.786323624	0	0	0	0	0	0	0	0	0	0	0.475839407	0	0	0	0	1
ACH-001496	-1.136262306	0	0	0	0	0	0	0	0	1	0	-1.540744377	0	0	0	0	1
ACH-001500	0.32951859	1	0	0	0	0	1	0	0	0	1	0.359059715	0	0	0	0	1
ACH-001523	-0.680681757	0	0	0	0	0	0	0	0	0	1	-0.377767946	0	0	0	0	1
ACH-001532	0.36913429	0	0	0	0	0	1	0	0	0	1	-0.291155028	0	0	0	0	1
ACH-001550	1.19446137	0	1	0	0	0	0	0	0	0	1	-0.239209404	0	0	0	0	1
ACH-001552	1.610426219	0	1	0	0	0	0	0	0	0	1	0.94672181	0	0	0	0	1
ACH-001554	0.124837474	0	0	0	0	0	0	0	0	0	1	-1.193783386	0	0	0	0	1
ACH-001654	-0.878760257	0	1	0	0	0	1	0	0	0	1	-0.542022172	0	0	0	0	1
ACH-001735	0.28990289	0	1	0	0	0	1	1	0	0	0	0.186913544	0.892188194	0	0	0	1
ACH-001736	-1.03062044	0	1	0	0	0	1	1	0	0	0	-1.052050961	0.224063521	0	0	0	1
ACH-001737	0.527597089	0	1	0	0	0	1	1	0	0	0	1.727253488	-0.937427368	0	0	0	1
ACH-001740	2.369727134	0	0	0	0	0	0	0	0	0	1	0.121263578	0	0	0	0	1
ACH-001745	2.607421333	1	0	0	0	0	1	0	0	0	1	-0.53681841	0	0	0	0	1
ACH-001765	0.164453174	1	0	0	0	0	1	0	0	0	1	-1.110774173	0	0	0	0	1
