## Supplementary Table 2 for "Extracting Biological Insights from the Project Achilles Genome-Scale CRISPR Screens in Cancer Cell Lines"

target_gene_name	biomarker
BRAF (673)	BRAF Hotspot Mutation
CBFB (865)	GMFG Expression
CCND1 (595)	CCND1 Expression
CDK4 (1019)	CDK6 Expression
CFL1 (1072)	DSTN Expression
COPG1 (22820)	COPG2 Expression
CTNNB1 (1499)	AXIN2 Expression
DNAJC19 (131118)	DNAJC15 Expression
GATA3 (2625)	GATA3 Expression
KRAS (3845)	KRAS Hotspot Mutation
MAGOH (4116)	MAGOHB Expression
MAPK1 (5594)	MRGPRX4 Expression
MYB (4602)	MYB Expression
MYBL2 (4605)	MYBL1 Expression
MYC (4609)	MYC Expression
NRAS (4893)	NRAS Hotspot Mutation
PAX8 (7849)	PAX8 Expression
PIK3CA (5290)	PIK3CA Hotspot Mutation
PPP2R1A (5518)	PPP2R1B Expression
PSMB5 (5693)	PSMB8 Expression
SMARCA2 (6595)	SMARCA4 Expression
SOX10 (6663)	SOX10 Expression
SPDEF (25803)	SPDEF Expression
TFRC (7037)	GJA1 Expression
TP63 (8626)	TP63 Expression
